# Theoretical design of a space bioprocessing system to produce recombinant proteins

**DOI:** 10.1101/2022.09.20.508767

**Authors:** Mathangi Soundararajan, Matthew B. Paddock, Michael Dougherty, Harry W. Jones, John A. Hogan, Frances M. Donovan, Jonathan M. Galazka, A. Mark Settles

**Affiliations:** KBR, NASA Ames Research Center, Moffett Field, CA 94035; Bioengineering Branch, NASA Ames Research Center, Moffett Field, CA 94035; Space Biosciences Research Branch, NASA Ames Research Center, Moffett Field, CA 94035

## Abstract

Space-based biomanufacturing has the potential to improve the sustainability of deep space exploration. To advance biomanufacturing, bioprocessing systems need to be developed for space applications. Here, commercial technologies were assessed to design space bioprocessing systems to supply a liquid amine carbon dioxide scrubber with active carbonic anhydrase produced recombinantly. Design workflows encompassed biomass dewatering of 1 L *Escherichia coli* cultures through to recombinant protein purification. Equivalent system mass (ESM) analyses had limited utility for selecting specific technologies. Instead, bioprocessing system designs focused on minimizing complexity and enabling system versatility. Three designs that differed in biomass dewatering and protein purification approaches had nearly equivalent ESM of 357-522 kg eq. Values from the system complexity metric (SCM), technology readiness level (TRL), and degree of crew assistance metric identified a simpler, less costly, and easier to operate design for automated biomass dewatering, cell lysis, and protein affinity purification.
