## Supplementary data 1 for "Theoretical design of a space bioprocessing system to produce recombinant proteins"

### Sheet: Figure 2
	Method	Process duration		Notes
		With dewatering (200 mL processing volume)	Without dewatering (1 L processing volume)
Lysis	Bead beating	6.6	33	Based on 2 min recommended for processing 1 mL sample
	Enzyme lysis	0.5	0.5	Assuming 0.5 hr
	Flow through sonication	6.66	33.33	Based on recommended flow rate 0.5 mL/min
	Large volume sonication	0.5	0.5	Assuming 0.5 hr
Purification	Affinity resin column	7.68	47.27	Refer to "Fig 3C buffers & process time" for detailed calculations
	Crude lysate column	0.75	6.03
	Batch affinity resin purification	3	3
	Magnetic bead purification	1	1
	Affinity membrane purification	0.5	0.5

### Sheet: Figure 3A model
SUMMARY
SYSTEM	M^ESM	V^ESM	P^ESM	C^ESM	ESM (total)
Filter	32.7	10.9983	2.61	4.38	50 kg eq
Countercurrent centrifuge	51	24.1549	43.5	73	290 kg eq
ISS Centrifuge	21.7	54.49	17.4	29.2	120 kg eq
Calculations
Mission duration (D)	100	runs
System applicable equivalency factors
				Volume equivalency factor (Mars)			Power equivalency factor (Mars)			Cooling equivalency factor (Mars)
				Veq			Peq			Ceq
				kg/m3			kg/kWe			kg/kWch
				215.5			87			146
FILTER
SUBSYSTEMS
Subsystems	Initial mass			Initial volume			Power			Cooling			Time-dependent mass			Time-dependent volume
	Mfi	Sfi	Sfi*Mfi	Vfi	Veq	Vfi*Veq	Pi	Peq	Pi*Peq	Ci	Ceq	Ci*Ceq	MTDi	SFTDi	SFTDi*MTDi*D	VTDi	VTDi*Veq*D
	kg	kg/kg	kg	m3	kg/m3	kg	kWe	kg/kWe	kg	kWch	kg/kWch	kg	kg/run	kg/kg	kg	m3/run	kg
	number/formula	number/formula	number/formula	number/formula	number	number/formula	number/formula	number	number/formula	number/formula	number	number/formula	number/formula	number/formula	nu,ber/formula	number/formula	number/formula
Filter	0	1	0	0	215.5	0		87	0		146	0	0.21	1	21	2.142e-05	0.461601
Pump	2.7	1	2.7	0.0046325	215.5	0.998304	0.03	87	2.61	0.03	146	4.38	0	1	0	0	0
Bottle/bag	0	1	0	0	215.5	0		87	0		146	0	0.1	1	10	0.000596	12.8438
ESM subtotals	2.7			0.998304			2.61			4.38			30			10
Total ESM	50
COUNTERCURRENT CENTRIFUGE
SUBSYSTEMS
Subsystems	Initial mass			Initial volume			Power			Cooling			Time-dependent mass			Time-dependent volume
	Mfi	Sfi	Sfi*Mfi	Vfi	Veq	Vfi*Veq	Pi	Peq	Pi*Peq	Ci	Ceq	Ci*Ceq	MTDi	SFTDi	SFTDi*MTDi*D	VTDi	VTDi*Veq*D
	kg	kg/kg	kg	m3	kg/m3	kg	kWe	kg/kWe	kg	kWch	kg/kWch	kg	kg/run	kg/kg	kg	m3/run	kg
	number/formula	number/formula	number/formula	number/formula	number	number/formula	number/formula	number	number/formula	number/formula	number	number/formula	number/formula	number/formula	nu,ber/formula	number/formula	number/formula
Centrifuge	20	1	20	0.112088	215.5	24.1549	0.5	87	43.5	0.5	146	73	0	1	0	0	0
Rotor/cartridge	0	1	0		215.5	0		87	0		146	0	0.21	1	21	0.0039329	84.7539
Bottle/bag	0	1	0		215.5	0		87	0		146	0	0.1	1	10	0.000596	12.8438
ESM subtotals	20			24.1549			43.5			73			31			97.5977
Total ESM	290
ISS CENTRIFUGE
SUBSYSTEMS
Subsystems	Initial mass			Initial volume			Power			Cooling			Time-dependent mass			Time-dependent volume
	Mfi	Sfi	Sfi*Mfi	Vfi	Veq	Vfi*Veq	Pi	Peq	Pi*Peq	Ci	Ceq	Ci*Ceq	MTDi	SFTDi	SFTDi*MTDi*D	VTDi	VTDi*Veq*D
	kg	kg/kg	kg	m3	kg/m3	kg	kWe	kg/kWe	kg	kWch	kg/kWch	kg	kg/run	kg/kg	kg	m3/run	kg
	number/formula	number/formula	number/formula	number/formula	number	number/formula	number/formula	number	number/formula	number/formula	number	number/formula	number/formula	number/formula	nu,ber/formula	number/formula	number/formula
Centrifuge	17.7	1	17.7	0.036593	215.5	7.88579	0.2	87	17.4	0.2	146	29.2	0	1	0	0	0
Rotor/cartridge	0	1	0	0	215.5	0	0	87	0	0	146	0	0	1	0	0	0
Bottle/bag	0	1	0	0	215.5	0	0	87	0	0	146	0	0.04	1	4	0.00216264	46.6049
ESM subtotals	17.7			7.88579			17.4			29.2			4			46.6049
Total ESM	120

### Sheet: Figure 3A data
TANGENTIAL FLOW FILTERS
References	http://www.gelifesciences.co.kr/wp-content/uploads/2016/07/Hollow_fiber_filter_selection_-_litdoc18116529_20150330002702-4.pdf
	https://www.google.com/url?sa=t&rct=j&q=&esrc=s&source=web&cd=&cad=rja&uact=8&ved=2ahUKEwiSut27icjyAhU-F1kFHZu1ByUQFnoECAQQAQ&url=https%3A%2F%2Fwww.emdmillipore.com%2FWeb-PR-Site%2Fen_CA%2F-%2FUSD%2FShowDocument-File%3FProductSKU%3DMM_NF-C1974%26DocumentId%3D201306.4193.ProNet%26DocumentType%3DUG%26Language%3DEN%26Country%3DNF%26Origin%3DPDP&usg=AOvVaw38qdpZUL1plFQivzYJxwAK
	https://www.sartorius.com/shop/ww/en/usd/applications-laboratory-filtration-ultrafiltration/vivaflow-200%2c-0-2%c2%b5m-pes/p/VF20P7
	https://cdn.cytivalifesciences.com/dmm3bwsv3/AssetStream.aspx?mediaformatid=10061&destinationid=10016&assetid=15977
Reference module	GE Hollowfiber Xampler cartridge with 1 mm fiber diameter, 500 kDa pore size and 30 cm path length with a 3M housing size
Property	Value	Units	Notes
Mass	0.21	kg
Dimensions	33.7 x 0.9	cm x cm	H x D
Volume	2.142e-05	m^3	Assumed to be a cylinder
Brand	Unit name	Time required (hr)	Notes
GE Life sciences	Xampler hollow fiber	0.35
Millipore Sigma	Pellicon XL50	0.555556
Sartorius	Vivaflow 200	0.183333
Cytiva Biosciences	Midgee ultrafiltration unit	1.33333
Disposable bags
Property	Value	Units	Notes
Mass	0.05	kg	Assumed to be 50 g
Dimensions	298 x 1	cm^2 X cm	Assume 1 cm height
Volume	0.000298	m^3	Assume 1 cm height
Peristaltic pump
Reference	https://pim-resources.coleparmer.com/literature/4688-mflex-ismatec-iccpump-ss.pdf
	https://www.coleparmer.com/i/ismatec-reglo-icc-digital-pump-4-channel-8-roller-100-to-240-vac-50-60-hz/7800180
Property	Value	Units	Notes
Mass	2.7	kg
Dimensions	21.8 x 12.5 x 17	cm x cm x cm
Volume	0.0046325	m^3
Voltage	240	V AC	Maximum
Current		A
Wattage	0.03	kW
COUNTERCURRENT CENTRIFUGE
References:	https://www.thermofisher.com/us/en/home/clinical/cell-gene-therapy/manufacturing-solutions/rotea-counterflow-centrifugation-system/specifications.html
	https://assets.thermofisher.com/TFS-Assets/LSG/manuals/MAN0018908_CTSRoteaCounterflowCentrifugationSystem_UG.pdf
	https://www.packagingdigest.com/flexible-packaging/premarked-bag-film-optimizes-tare-weight-determination
	https://www.celltherapy.saint-gobain.com/products/cell-culture-processing-bags/vuelife-hp-series
	https://www.cytivalifesciences.com/en/us/shop/bioprocessing-filtration/tangential-flow-filtration/single-use-hollow-fiber-cartridges/readytoprocess-single-use-hollow-fiber-cartridges-for-microfiltration-p-00068
Centrifuge
Property	Value	Units	Notes
Mass	20	kg
Dimensions	30 x 11.4 x 20	in x in x in	With bag poles
Volume	0.112088	m^3	Assumed to be a box
Voltage	100	V AC
Current	5	A	Maximum
Wattage	0.5	kW	Maximum
Disposable cartridge
Property	Value	Units	Notes
Mass	0.21	kg	Assumed equvalent mass to TFF
Dimensions	10 x 3 x 8	in x in x in	Estimate based off dimensions of Rotea
Volume	0.0039329	m^3	Assumed to be a box
Disposable bags
Property	Value	Units	Notes
Mass	0.05	kg	Assumed to be 50 g
Dimensions	298 x 1	cm^2 X cm	Assume 1 cm height
Volume	0.000298	m^3	Assume 1 cm height
ISS CENTRIFUGE
Is based on Drucker model 755VES swing bucket centrifuge
https://www.nasa.gov/mission_pages/station/research/experiments/explorer/Investigation.html?#id=58
https://druckerdiagnostics.com/centrifuge-model-755ves/
Centrifuge
Property	Value	Units	Notes
Mass	17.7	kg
Dimensions	0.23 x 0.37 x 0.43	m x m x m
Volume	0.036593	m^3
Voltage	115 or 230	V AC
Current	4	A
Wattage	0.2	kW
Centrifuge tube (50 mL)
https://www.sigmaaldrich.com/US/en/product/sigma/cls430829
Property	Value	Units	Notes
Mass	0.002	kg	Assumed since no information was available
Dimensions	3.47 x 11.44	cm x cm	cap diameter x length
Volume	0.000108132	m^3
NOTE: The rotor can accommodate only 6 50mL tubes at a time. So 20 tubes are needed to handle the 1 L volume per run.

### Sheet: Figure 3B model
SUMMARY
	With dewatering
Lysis method	M^ESM	V^ESM	P^ESM	C^ESM	CS^ESM	W^ESM	WD^ESM	ESM total
Bead beating	7.1	0.9482	0.1044	0.1752	0	0	5.893	14.2 kg eq
Enzyme lysis	2.025	0.433483	0	0	1.59975	0	0	4.1 kg eq
Sonicator (flow cell)	16.32	9.93414	60.9	102.2	0	0	0	189 kg eq
Sonicator (large volume probe)	14.96	3.77247	60.9	102.2	0	0	0	182 kg eq
Mission segment duration (number of runs) [D]
100	runs
System applicable equivalency factors
				Volume equivalency factor (Mars)			Power equivalency factor (Mars)			Cooling equivalency factor (Mars)			Cold storage equivalency factor (Mars)			Water recovery equivalency factor (Mars)			Waste disposal equivalency factor (Mars)
				Veq			Peq			Ceq			CSeq			Weq			WDeq
				kg/m3			kg/kWe			kg/kWch			kg eq/kg stored			kg eq/kg water			kg eq/kg waste
				215.5			87			146			0.79			0.12			0.83
Lysis method
Bead beating
SUBSYSTEMS
Subsystems	Initial mass			Initial volume			Power			Cooling			Cold storage			Water treatment			Waste disposal			Time-dependent mass			Time-dependent volume
	Mfi	Sfi	Sfi*Mfi	Vfi	Veq	Vfi*Veq	Pi	Peq	Pi*Peq	Ci	Ceq	Ci*Ceq	CSi	CSeq	CSi*CSeq	Wi	Weq	Wi*Weq*D	WDi	WDeq	WDi*WDeq*D	MTDi	SFTDi	SFTDi*MTDi*D	VTDi	VTDi*Veq*D
	kg	kg/kg	kg	m3	kg/m3	kg	kWe	kg/kWe	kg	kWch	kg/kWch	kg	kg	kg eq/kg stored	kg	kg/run	kg eq/kg water	kg eq	kg/run	kg eq/kg waste	kg eq	kg/run	kg/kg	kg	m3/run	kg
	number/formula	number/formula	number/formula	number/formula	number	number/formula	number/formula	number	number/formula	number/formula	number	number/formula	number/formula	number	number/formula	number/formula	number	number/formula	number/formula	number	number/formula	number/formula	number/formula	nu,ber/formula	number/formula	number/formula
Lysis	0	1	0	0	215.5	0	0.0012	87	0.1044	0.0012	146	0.1752	0	0.79	0	0	0.12	0	0.071	0.83	5.893	0.071	1	7.1	4.4e-05	0.9482
ESM subtotals	0			0			0.1044			0.1752			0			0			5.893			7.1			0.9482
Total ESM	14.2
Lysis method
Enzyme lysis (no sonicator)
SUBSYSTEMS
Subsystems	Initial mass			Initial volume			Power			Cooling			Cold storage			Water treatment			Waste disposal			Time-dependent mass			Time-dependent volume
	Mfi	Sfi	Sfi*Mfi	Vfi	Veq	Vfi*Veq	Pi	Peq	Pi*Peq	Ci	Ceq	Ci*Ceq	CSi	CSeq	CSi*CSeq	Wi	Weq	Wi*Weq*D	WDi	WDeq	WDi*WDeq*D	MTDi	SFTDi	SFTDi*MTDi*D	VTDi	VTDi*Veq*D
	kg	kg/kg	kg	m3	kg/m3	kg	kWe	kg/kWe	kg	kWch	kg/kWch	kg	kg	kg eq/kg stored	kg	kg/run	kg eq/kg water	kg eq	kg/run	kg eq/kg waste	kg eq	kg/run	kg/kg	kg	m3/run	kg
	number/formula	number/formula	number/formula	number/formula	number	number/formula	number/formula	number	number/formula	number/formula	number	number/formula	number/formula	number	number/formula	number/formula	number	number/formula	number/formula	number	number/formula	number/formula	number/formula	nu,ber/formula	number/formula	number/formula
Lysis	0	1	0	0	215.5	0	0	87	0	0	146	0	0.02025	0.79	1.59975	0	0.12	0	0	0.83	0	0.02025	1	2.025	2.01152e-05	0.433483
ESM subtotals	0			0			0			0			1.59975			0			0			2.025			0.433483
Total ESM	4.1
Lysis method
Sonicator (flow cell)
SUBSYSTEMS
Subsystems	Initial mass			Initial volume			Power			Cooling			Cold storage			Water treatment			Waste disposal			Time-dependent mass			Time-dependent volume
	Mfi	Sfi	Sfi*Mfi	Vfi	Veq	Vfi*Veq	Pi	Peq	Pi*Peq	Ci	Ceq	Ci*Ceq	CSi	CSeq	CSi*CSeq	Wi	Weq	Wi*Weq*D	WDi	WDeq	WDi*WDeq*D	MTDi	SFTDi	SFTDi*MTDi*D	VTDi	VTDi*Veq*D
	kg	kg/kg	kg	m3	kg/m3	kg	kWe	kg/kWe	kg	kWch	kg/kWch	kg	kg	kg eq/kg stored	kg	kg/run	kg eq/kg water	kg eq	kg/run	kg eq/kg waste	kg eq	kg/run	kg/kg	kg	m3/run	kg
	number/formula	number/formula	number/formula	number/formula	number	number/formula	number/formula	number	number/formula	number/formula	number	number/formula	number/formula	number	number/formula	number/formula	number	number/formula	number/formula	number	number/formula	number/formula	number/formula	nu,ber/formula	number/formula	number/formula
Lysis	16.32	1	16.32	0.0460981	215.5	9.93414	0.7	87	60.9	0.7	146	102.2	0	0.79	0	0	0.12	0	0	0.83	0	0	1	0	0	0
ESM subtotals	16.32			9.93414			60.9			102.2			0			0			0			0			0
Total ESM	189
Lysis method
Sonicator (large volume probe)
SUBSYSTEMS
Subsystems	Initial mass			Initial volume			Power			Cooling			Cold storage			Water treatment			Waste disposal			Time-dependent mass			Time-dependent volume
	Mfi	Sfi	Sfi*Mfi	Vfi	Veq	Vfi*Veq	Pi	Peq	Pi*Peq	Ci	Ceq	Ci*Ceq	CSi	CSeq	CSi*CSeq	Wi	Weq	Wi*Weq*D	WDi	WDeq	WDi*WDeq*D	MTDi	SFTDi	SFTDi*MTDi*D	VTDi	VTDi*Veq*D
	kg	kg/kg	kg	m3	kg/m3	kg	kWe	kg/kWe	kg	kWch	kg/kWch	kg	kg	kg eq/kg stored	kg	kg/run	kg eq/kg water	kg eq	kg/run	kg eq/kg waste	kg eq	kg/run	kg/kg	kg	m3/run	kg
	number/formula	number/formula	number/formula	number/formula	number	number/formula	number/formula	number	number/formula	number/formula	number	number/formula	number/formula	number	number/formula	number/formula	number	number/formula	number/formula	number	number/formula	number/formula	number/formula	nu,ber/formula	number/formula	number/formula
Lysis	14.96	1	14.96	0.0175057	215.5	3.77247	0.7	87	60.9	0.7	146	102.2	0	0.79	0	0	0.12	0	0	0.83	0	0	1	0	0	0
ESM subtotals	14.96			3.77247			60.9			102.2			0			0			0			0			0
Total ESM	182

### Sheet: Figure 3B data
BEAD BEATING
References	Vandaventer, et. al. Mechanical disruption of lysis-resistant bacterial cells by use of a miniature low power disposable device. Journal of clinical microbiology (2011)
Property	Value	Units	Notes
Mass	0.071	kg
Volume	4.4e-05	m^3
Voltage		V AC	The commercial kit uses 4 AAA batteries
Current		A
Wattage	0.0012	kW
ENZYME LYSIS
Buffer components	Weight /L buffer (g)
0.25 mg/mL Lysozyme	0.25
0.1 mL/mL Thermo universal nuclease	100	(Assuming 1 g/mL density)
0.1% w/v Triton X	1
	101.25
Protocol
For 1 L culture, 0.25 mg/mL lysozyme and 0.1 mL/mL Thermo universal nuclease is added. It is then incubated for 30 min.
Property	Value	Unit	Notes
Mass	0.02025	kg
Volume	2.01152e-05	m^3	Assuming density of NaCl for solids and 1 g/mL for liquids
SONICATOR (FLOW CELL)
Ultrasound generator
References	https://www.terrauniversal.com/sonicator-q700-qsonica-5323-00.html
Property	Value	Units	Notes
Mass	13.6	kg
Dimensions	38.7 x 20.3 x 21.6	cm X cm X cm	L x W x H
Volume	0.0169692	m^3
Voltage		V AC
Current		A
Wattage	0.7	kW
Continuous flow cell
References	https://www.terrauniversal.com/catalog/product/printing/id/13041/
Property	Value	Units	Notes
Mass	2.72	kg
Dimensions	22.8 x 8.9	cm x cm	H x D
Volume	0.0291289	m^3	Assuming cylinder
SONICATOR (LARGE VOLUME PROBE)
Ultrasound generator
References	https://www.terrauniversal.com/sonicator-q700-qsonica-5323-00.html
Property	Value	Units	Notes
Mass	13.6	kg
Dimensions	38.7 x 20.3 x 21.6	cm X cm X cm	L x W x H
Volume	0.0169692	m^3
Voltage		V AC
Current		A
Wattage	0.7	kW
Large volume probe
References	https://www.terrauniversal.com/replaceable-tip-low-5323-02.html#product.info.description
Property	Value	Units	Notes
Mass	1.36	kg
Dimensions	13.5 x 3.75	cm x cm	H x D
Volume	0.000536498	m^3	Assuming cylinder

### Sheet: Figure 3C model
SUMMARY
Purification method	M^ESM	V^ESM	P^ESM	C^ESM	CS^ESM	W^ESM	WD^ESM	ESM total
Affinity resin column	6.1458	22.9105	2.61	4.38	1.896	2.304	2.86002	43 kg eq
Crude lysate column	4.35773	1.17137	2.61	4.38	0.79	1.5	1.37591	16 kg eq
Batch resin purification	12.3816	1.29038	0	0	5.688	15.984	10.2767	45.6 kg eq
Magnetic beads	19.072	2.30359	2.61	4.38	2.844	5.4	4.04379	41 kg eq
Affinity membrane	5.18599	22.6564	5.22	8.76	0	1.08	0.678928	44 kg eq
Mission segment duration (number of runs) [D]
100	runs
System applicable equivalency factors
				Volume equivalency factor (Mars)			Power equivalency factor (Mars)			Cooling equivalency factor (Mars)			Cold storage equivalency factor (Mars)			Water recovery equivalency factor (Mars)			Waste disposal equivalency factor (Mars)
				Veq			Peq			Ceq			CSeq			Weq			WDeq
				kg/m3			kg/kWe			kg/kWch			kg eq/kg stored			kg eq/kg water			kg eq/kg waste
				215.5			87			146			0.79			0.12			0.83
Affinity resin column
Clarify lysate (Y/N)	Purification approach
Y	Affinity resin column
SUBSYSTEMS
Subsystems	Initial mass			Initial volume			Power			Cooling			Cold storage			Water treatment			Waste disposal			Time-dependent mass			Time-dependent volume
	Mfi	Sfi	Sfi*Mfi	Vfi	Veq	Vfi*Veq	Pi	Peq	Pi*Peq	Ci	Ceq	Ci*Ceq	CSi	CSeq	CSi*CSeq	Wi	Weq	Wi*Weq*D	WDi	WDeq	WDi*WDeq*D	MTDi	SFTDi	SFTDi*MTDi*D	VTDi	VTDi*Veq*D
	kg	kg/kg	kg	m3	kg/m3	kg	kWe	kg/kWe	kg	kWch	kg/kWch	kg	kg	kg eq/kg stored	kg	kg water/run	kg eq/kg water	kg eq	kg waste/run	kg eq/kg waste	kg eq	kg/run	kg/kg	kg	m3/run	kg
	number/formula	number/formula	number/formula	number/formula	number	number/formula	number/formula	number	number/formula	number/formula	number	number/formula	number/formula	number	number/formula	number/formula	number	number/formula	number/formula	number	number/formula	number/formula	number/formula	nu,ber/formula	number/formula	number/formula
Lysate clarification	0	1	0	0	215.5	0	0	87	0	0	146	0	0	0.79	0	0	0.12	0	2.5e-05	0.83	0.002075	2.5e-05	1	0.0025	0.001	21.55
Affinity purification*	2.7	1	2.7	0.0046325	215.5	0.998304	0.03	87	2.61	0.03	146	4.38	0.024	0.79	1.896	0.192	0.12	2.304	0.034433	0.83	2.85794	0.034433	1	3.4433	1.68078e-05	0.362209
ESM subtotals	2.7			0.998304			2.61			4.38			1.896			2.304			2.86002			3.4458			21.9122
Total ESM	43
Crude lysate column
Clarify lysate (Y/N)	Purification approach
N	Crude lysate column
SUBSYSTEMS
Subsystems	Initial mass			Initial volume			Power			Cooling			Cold storage			Water treatment			Waste disposal			Time-dependent mass			Time-dependent volume
	Mfi	Sfi	Sfi*Mfi	Vfi	Veq	Vfi*Veq	Pi	Peq	Pi*Peq	Ci	Ceq	Ci*Ceq	CSi	CSeq	CSi*CSeq	Wi	Weq	Wi*Weq*D	WDi	WDeq	WDi*WDeq*D	MTDi	SFTDi	SFTDi*MTDi*D	VTDi	VTDi*Veq*D
	kg	kg/kg	kg	m3	kg/m3	kg	kWe	kg/kWe	kg	kWch	kg/kWch	kg	kg	kg eq/kg stored	kg	kg water/run	kg eq/kg water	kg eq	kg waste/run	kg eq/kg waste	kg eq	kg/run	kg/kg	kg	m3/run	kg
	number/formula	number/formula	number/formula	number/formula	number	number/formula	number/formula	number	number/formula	number/formula	number	number/formula	number/formula	number	number/formula	number/formula	number	number/formula	number/formula	number	number/formula	number/formula	number/formula	nu,ber/formula	number/formula	number/formula
Lysate clarification	0	1	0	0	215.5	0	0	87	0	0	146	0	0	0.79	0	0	0.12	0	0	0.83	0	0	1	0	0	0
Affinity purification*	2.7	1	2.7	0.0046325	215.5	0.998304	0.03	87	2.61	0.03	146	4.38	0.01	0.79	0.79	0.125	0.12	1.5	0.0165773	0.83	1.37591	0.0165773	1	1.65773	8.031e-06	0.173068
ESM subtotals	2.7			0.998304			2.61			4.38			0.79			1.5			1.37591			1.65773			0.173068
Total ESM	16
Batch resin purification
Clarify lysate (Y/N)	Purification approach
N	Batch resin purification
SUBSYSTEMS
Subsystems	Initial mass			Initial volume			Power			Cooling			Cold storage			Water treatment			Waste disposal			Time-dependent mass			Time-dependent volume
	Mfi	Sfi	Sfi*Mfi	Vfi	Veq	Vfi*Veq	Pi	Peq	Pi*Peq	Ci	Ceq	Ci*Ceq	CSi	CSeq	CSi*CSeq	Wi	Weq	Wi*Weq*D	WDi	WDeq	WDi*WDeq*D	MTDi	SFTDi	SFTDi*MTDi*D	VTDi	VTDi*Veq*D
	kg	kg/kg	kg	m3	kg/m3	kg	kWe	kg/kWe	kg	kWch	kg/kWch	kg	kg	kg eq/kg stored	kg	kg water/run	kg eq/kg water	kg eq	kg waste/run	kg eq/kg waste	kg eq	kg/run	kg/kg	kg	m3/run	kg
	number/formula	number/formula	number/formula	number/formula	number	number/formula	number/formula	number	number/formula	number/formula	number	number/formula	number/formula	number	number/formula	number/formula	number	number/formula	number/formula	number	number/formula	number/formula	number/formula	nu,ber/formula	number/formula	number/formula
Lysate clarification	0	1	0		215.5	0		87	0	0	146	0	0	0.79	0	0	0.12	0	0	0.83	0		1	0		0
Affinity purification*	0	1	0	0	215.5	0	0	87	0	0	146	0	0.072	0.79	5.688	1.332	0.12	15.984	0.123816	0.83	10.2767	0.123816	1	12.3816	5.98782e-05	1.29038
ESM subtotals	0			0			0			0			5.688			15.984			10.2767			12.3816			1.29038
Total ESM	45.6
Magnetic bead purification
Clarify lysate (Y/N)	Purification approach
N	Magnetic beads
SUBSYSTEMS
Subsystems	Initial mass			Initial volume			Power			Cooling			Cold storage			Water treatment			Waste disposal			Time-dependent mass			Time-dependent volume
	Mfi	Sfi	Sfi*Mfi	Vfi	Veq	Vfi*Veq	Pi	Peq	Pi*Peq	Ci	Ceq	Ci*Ceq	CSi	CSeq	CSi*CSeq	Wi	Weq	Wi*Weq*D	WDi	WDeq	WDi*WDeq*D	MTDi	SFTDi	SFTDi*MTDi*D	VTDi	VTDi*Veq*D
	kg	kg/kg	kg	m3	kg/m3	kg	kWe	kg/kWe	kg	kWch	kg/kWch	kg	kg	kg eq/kg stored	kg	kg water/run	kg eq/kg water	kg eq	kg waste/run	kg eq/kg waste	kg eq	kg/run	kg/kg	kg	m3/run	kg
	number/formula	number/formula	number/formula	number/formula	number	number/formula	number/formula	number	number/formula	number/formula	number	number/formula	number/formula	number	number/formula	number/formula	number	number/formula	number/formula	number	number/formula	number/formula	number/formula	nu,ber/formula	number/formula	number/formula
Lysate clarification	0	1	0	0	215.5	0	0	87	0	0	146	0	0	0.79	0	0	0.12	0	0	0.83	0	0	1	0	0	0
Affinity purification*	14.2	1	14.2	0.0083033	215.5	1.78936	0.03	87	2.61	0.03	146	4.38	0.036	0.79	2.844	0.45	0.12	5.4	0.0487204	0.83	4.04379	0.0487204	1	4.87204	2.38619e-05	0.514225
ESM subtotals	14.2			1.78936			2.61			4.38			2.844			5.4			4.04379			4.87204			0.514225
Total ESM	41
Affinity membrane purification
Clarify lysate (Y/N)	Purification approach
Y	Affinity membrane
SUBSYSTEMS
Subsystems	Initial mass			Initial volume			Power			Cooling			Cold storage			Water treatment			Waste disposal			Time-dependent mass			Time-dependent volume
	Mfi	Sfi	Sfi*Mfi	Vfi	Veq	Vfi*Veq	Pi	Peq	Pi*Peq	Ci	Ceq	Ci*Ceq	CSi	CSeq	CSi*CSeq	Wi	Weq	Wi*Weq*D	WDi	WDeq	WDi*WDeq*D	MTDi	SFTDi	SFTDi*MTDi*D	VTDi	VTDi*Veq*D
	kg	kg/kg	kg	m3	kg/m3	kg	kWe	kg/kWe	kg	kWch	kg/kWch	kg	kg	kg eq/kg stored	kg	kg water/run	kg eq/kg water	kg eq	kg waste/run	kg eq/kg waste	kg eq	kg/run	kg/kg	kg	m3/run	kg
	number/formula	number/formula	number/formula	number/formula	number	number/formula	number/formula	number	number/formula	number/formula	number	number/formula	number/formula	number	number/formula	number/formula	number	number/formula	number/formula	number	number/formula	number/formula	number/formula	nu,ber/formula	number/formula	number/formula
Lysate clarification	0	1	0	0	215.5	0	0	87	0	0	146	0	0	0.79	0	0	0.12	0	2.5e-05	0.83	0.002075	2.5e-05	1	0.0025	0.001	21.55
Affinity purification*	4.368	1	4.368	0.00463638	215.5	0.999139	0.06	87	5.22	0.06	146	8.76	0	0.79	0	0.09	0.12	1.08	0.00815486	0.83	0.676853	0.00815486	1	0.815486	4.97901e-06	0.107298
ESM subtotals	4.368			0.999139			5.22			8.76			0			1.08			0.678928			0.817986			21.6573
Total ESM	44

### Sheet: Figure 3C data
AFFINITY RESIN COLUMN
Peristaltic pump
Reference	https://pim-resources.coleparmer.com/literature/4688-mflex-ismatec-iccpump-ss.pdf
	https://www.coleparmer.com/i/ismatec-reglo-icc-digital-pump-4-channel-8-roller-100-to-240-vac-50-60-hz/7800180
Property	Value	Units	Notes
Mass	2.7	kg
Dimensions	21.8 x 12.5 x 17	cm x cm x cm
Volume	0.0046325	m^3
Voltage	240	V AC	Maximum
Current		A
Wattage	0.03	kW
Column
Reference	https://www.bio-rad.com/webroot/web/html/lsr/products/chromatography/category_overlay/global/chrom_size_sel_guide.html
	https://www.sigmaaldrich.com/US/en/product/sigma/p6611
Property	Value	Units	Notes
Mass	0.024	kg	Assuming 1 mL of packed resin is shipped in a 50% slurry weighing 2 g
Volume	1.2e-05	m^3	Based on binding affinity (15 mg/mL resin) and expected yield 180 mg protein
Purification buffer
Refer "Fig. 3C buffers and process time" tab for more detailed calculations of buffer mass)
Property	Value	Units	Notes
Mass	0.010433	kg
Volume	4.80785e-06	m^3	Assuming density of NaCl
Lysate clarification filter
Property	Value	Units	Notes
Mass	2.5e-05	kg
Volume	0.001	m^3
CRUDE LYSATE COLUMN
Peristaltic pump
Reference	https://pim-resources.coleparmer.com/literature/4688-mflex-ismatec-iccpump-ss.pdf
	https://www.coleparmer.com/i/ismatec-reglo-icc-digital-pump-4-channel-8-roller-100-to-240-vac-50-60-hz/7800180
Property	Value	Units	Notes
Mass	2.7	kg
Dimensions	21.8 x 12.5 x 17	cm x cm x cm
Volume	0.0046325	m^3
Voltage	240	V AC	Maximum
Current		A
Wattage	0.03	kW
Column
Reference	https://www.sigmaaldrich.com/US/en/product/sigma/ge17528601?context=product
Property	Value	Units	Notes
Mass	0.01	kg	Assumed the column weighs 2g/mL resin
Volume	5e-06	m^3	Based on largest volume column available
Purification buffer
Refer "Fig. 3C buffers and process time" tab for more detailed calculations of buffer mass)
Property	Value	Units	Notes
Mass	0.00657726	kg
Volume	3.031e-06	m^3	Assuming density of NaCl
Lysate clarification filter
Property	Value	Units	Notes
Mass	2.5e-05	kg
Volume	0.001	m^3
BATCH RESIN PURIFICATION
Resin
Reference	Castaldo, et. al. A fast and easy strategy for protein purification using resin "teabags". Nature Scientific reports (2016)
	https://www.qiagen.com/us/resources/resourcedetail?id=79ca2f7d-42fe-4d62-8676-4cfa948c9435&lang=en
	https://www.bio-rad.com/webroot/web/html/lsr/products/chromatography/category_overlay/global/chrom_size_sel_guide.html
Property	Value	Units	Notes
Mass	0.072	kg	Assuming 1 mL of packed resin is shipped in a 50% slurry weighing 2 g
Volume	3.6e-05	m^3	Based on the binding affinity (5-10 mg/mL) of the resin used in the paper for purification from uncleared E. coli lysate
Purification buffer
Refer "Fig. 3C buffers and process time" tab for more detailed calculations of buffer mass)
WITH DEWATERING
Property	Value	Units	Notes
Mass	0.0518157	kg
Volume	2.38782e-05	m^3	Assuming density of NaCl
MAGNETIC BEADS
Peristaltic pump
Reference	https://pim-resources.coleparmer.com/literature/4688-mflex-ismatec-iccpump-ss.pdf
	https://www.coleparmer.com/i/ismatec-reglo-icc-digital-pump-4-channel-8-roller-100-to-240-vac-50-60-hz/7800180
Property	Value	Units	Notes
Mass	2.7	kg
Dimensions	21.8 x 12.5 x 17	cm x cm x cm
Volume	0.0046325	m^3
Voltage	240	V AC	Maximum
Current		A
Wattage	0.03	kW
Magnet
Reference	https://www.dextermag.com/products/medical-solutions/biomagnetic-separators-magnetic-bead-separation/lifesep-sx-series-single-vessel-units/).
	https://www.sigmaaldrich.com/US/en/product/sigma/z741774?context=product
Property	Value	Units	Notes
Mass	11.5	kg
Dimensions	15 x 18.4 x 13.3	cm X cm X cm	H x W x D
Volume	0.0036708	m^3
Magnetic beads
Reference	https://www.sigmaaldrich.com/US/en/product/sigma/h9914
	https://www.bio-rad.com/webroot/web/html/lsr/products/chromatography/category_overlay/global/chrom_size_sel_guide.html
Property	Value	Units	Notes
Mass	0.036	kg	Assuming 1 mL of packed resin is shipped in a 50% slurry weighing 2 g
Volume	1.8e-05	m^3	Based on binding affinity (10 mg/mL resin) and expected yield 180 mg protein
Purification buffer
Refer "Fig. 3C buffers and process time" tab for more detailed calculations of buffer mass)
WITH DEWATERING
Property	Value	Units	Notes
Mass	0.0127204	kg
Volume	5.86194e-06	m^3	Assuming density of NaCl
AFFINITY MEMBRANE
Peristaltic pump
Reference	https://pim-resources.coleparmer.com/literature/4688-mflex-ismatec-iccpump-ss.pdf
	https://www.coleparmer.com/i/ismatec-reglo-icc-digital-pump-4-channel-8-roller-100-to-240-vac-50-60-hz/7800180
Property	Value	Units	Notes
Mass	2.7	kg
Dimensions	21.8 x 12.5 x 17	cm x cm x cm
Volume	0.0046325	m^3
Voltage	240	V AC	Maximum
Current		A
Wattage	0.03	kW
Vacuum pump
Reference	https://www.sartorius.com/shop/ww/en/usd/applications-laboratory-microbiological-quality-control-pharmaceutical-quality-control-water-analysis/microsart-e-jet-fluid-pump-4l-min/p/166MP-4
	https://www.sartorius.com/shop/medias/?context=bWFzdGVyfGRvY3VtZW50c3wxMDA2Mjl8YXBwbGljYXRpb24vcGRmfGRvY3VtZW50cy9oMDIvaDdlLzkwMjczNzkzOTY2MzgucGRmfDVmZDNjMTEwYWFlYjFkNjBmMGI5ZWU5ZTZjNTc4Yzc5MmE5YTA2ZjRkNmQ2ZTQ4MWZmZjc5NmNmZjcwNjk0NmU
Property	Value	Units	Notes
Mass	1.668	kg
Dimensions	17 x 12 x 19	cm X cm X cm	L x W x H
Volume	3.876e-06	m^3
Voltage	240	V AC
Current		A
Wattage	0.03	kW	Assumed to be 30 W
Affinity membrane
Reference	https://www.takarabio.com/products/protein-research/purification-products/his-tagged-protein-purification/capturem-high-capacity-membranes
Property	Value	Units	Notes
Mass	0.0036	kg	Assuming 200 g/m^2 weight for Whatman filter paper
Volume	2.88e-06	m^3	Based on 1 mg/cm^2 binding affinity
Purification buffer
Refer "Fig. 3C buffers and process time" tab for more detailed calculations of buffer mass)
Property	Value	Units	Notes
Mass	0.00455486	kg
Volume	2.09901e-06	m^3	Assuming density of NaCl
Lysate clarification filter
Property	Value	Units	Notes
Mass	2.5e-05	kg
Volume	0.001	m^3

### Sheet: Fig 3C buffers & process time
RESIN-BASED PURIFICATION
WASH BUFFERS
Buffer component	Concentration	Mass/L (g)
HEPES	20 mM	4.77
NaCl	500 mM	29.22
Imidazole	20 mM	1.36
Affinity resin
Based on the recommended protocol the column should be washed first with 2 volumes of distilled water to remove the ethanol and then 3 volumes of wash buffer.
So, 36 mL of wash buffer will be required for a single wash, 72 mL for a single run.
Buffer component	Concentration	Mass/L (g)	Mass needed for 1 run (g)
HEPES	20 mM	4.77	0.3432
NaCl	500 mM	29.22	2.1038
Imidazole	20 mM	1.36	0.098
			2.545
Crude lysate column
For 1 mL resin, 5 mL of distilled water is first used to wash the ethanol out of the column. Then 5-10 mL of binding buffer is used to equilibrate the column.
Assuming it scales linearly and 5 mL of the resin is needed for the purification, 25-50 mL of binding buffer would be needed for 1 wash.
This would mean that 50-100 mL of buffer is needed for 1 run.
Calculating for the worst case scenario (10 L)
Buffer component	Concentration	Mass/L (g)	Mass needed for 1 run (g)
HEPES	20 mM	4.77	0.4766
NaCl	500 mM	29.22	2.922
Imidazole	20 mM	1.36	0.1362
			3.5348
Batch resin purification
According to the recommended protocol, it is equilibrated with 5 column volumes of buffer with imidazole before the sample is loaded, then with 20 column volumes of buffer without imidazole, and again with 5 column volumes of buffer with imidazole before elution.
So this requires 10 column volumes of buffer with imidazole and 20 column volumes without imidazole.
Assuming a resin volume of 36 mL (based on the binding capacity of Ni-NTA superflow resin), the purification would need 360 mL of buffer with imidazole and 720 mL of buffer without imidazole per run.
Buffer component	Concentration	Mass/L (g)	Mass needed for 1 run (g)
HEPES	20 mM	4.77	5.1473
NaCl	500 mM	29.22	31.5576
Imidazole	20 mM	1.36	0.4902
			37.195
Magnetic beads
According to the recommended protocol, 10 volumes of the packed beads is required to wash the beads and prepare it for the next batch.
This would mean 180 mL of buffer is needed for 1 run.
Buffer component	Concentration	Mass/L (g)	Mass needed for 100 runs (g)
HEPES	20 mM	4.77	0.8579
NaCl	500 mM	29.22	5.2596
Imidazole	20 mM	1.36	0.2451
			6.3626
ELUTION BUFFER
Buffer component	Concentration	Mass/L (g)
HEPES	20 mM	4.77
NaCl	500 mM	29.22
Imidazole	250 mM	17.02
Affinity resin
Cells from a 1 L culture was used to purify protein and yielded 3.5 mL of solution after elution, concentration and desalting
Based on the recommended protocol, 3-10 column volumes is necessary for elution.
Asssuming the worst case scenario (10 column volumes) and a required column volume of 12 mL, 120 mL will be needed for 1 run
Buffer component	Concentration	Mass/L (g)	Mass needed for 100 runs (g)
HEPES	20 mM	4.77	0.5719
NaCl	500 mM	29.22	3.5064
Imidazole	250 mM	17.02	2.0423
			6.1206
Crude lysate column
The recommended protocol suggests the use of 5 mL elution buffer for 1 mL column volume.
Assuming it scales linearly, 25 mL elution buffer will be required for 1 run
Buffer component	Concentration	Mass/L (g)	Mass needed for 100 runs (g)
HEPES	20 mM	4.77	0.1192
NaCl	500 mM	29.22	0.7305
Imidazole	250 mM	17.02	0.4255
			1.2751
Batch resin purification
The recommended protocol is to use 7 volumes of the buffer for elution.
So this would require ~252 mL per run
Buffer component	Concentration	Mass/L (g)	Mass needed for 100 runs (g)
HEPES	20 mM	4.77	1.201
NaCl	500 mM	29.22	7.3634
Imidazole	250 mM	17.02	4.2889
			12.8533
Magnetic beads
The recommended protocol is to use 5 gel volumes of the buffer for elution.
So this would require ~90 mL per run
Buffer component	Concentration	Mass/L (g)	Mass needed for 100 runs (g)
HEPES	20 mM	4.77	0.4289
NaCl	500 mM	29.22	2.6298
Imidazole	250 mM	17.02	1.5317
			4.5905
MEMBRANE-BASED PURIFICATION
According to the recommended protocol, the membrane must be equilibrated with the 20 mL lysis buffer, then the lysate passed through it (no more than 1L), washed with 30-50 mL wash buffer and eluted with the 20 mL elution buffer.
Assuming the protocol is able to capture all the protein in the lysate and that there is no loss of protein, the quantities of the different buffers required are as follows
WASH BUFFER
Based on the recommended protocol, 50 mL wash buffer is required for 1 run
Buffer component	Concentration	Mass/L (g)	Mass needed for 100 runs (g)
HEPES	20 mM	4.77	0.2383
NaCl	500 mM	29.22	1.461
Imidazole	20 mM	1.36	0.0681
			1.7674
ELUTION BUFFER
Buffer component	Concentration	Mass/L (g)
HEPES	20 mM	4.77
NaCl	500 mM	29.22
Imidazole	500 mM	34.04
Based on the recommended protocol, 20 mL elution buffer is required for 1 run
Buffer component	Concentration	Mass/L (g)	Mass needed for 100 runs (g)
HEPES	20 mM	4.77	0.0953
NaCl	500 mM	29.22	0.5844
Imidazole	250 mM	17.02	0.3404
			1.0201
BINDING BUFFER
			Mass/run (g) (20X volume reduction)
Buffer component	Concentration	Mass/L (g)
HEPES	20 mM	4.77	0.2383
NaCl	500 mM	29.22	1.461
Imidazole	20 mM	1.36	0.068077
			1.76738
TOTAL BUFFER WEIGHTS (FOR ONE RUN)
	Binding buffer	Wash buffer	Elution buffer	Total	Volume occupied (m3)*
Affinity resin	1.76738	2.54502	6.12063	10.433	4.80785e-06
Crude lysate column	1.76738	3.53475	1.27513	6.57726	3.031e-06
Resin "teabag"	1.76738	37.195	12.8533	51.8157	2.38782e-05
Magnetic beads	1.76738	6.36256	4.59047	12.7204	5.86194e-06
Affinity membrane	1.76738	1.76738	1.02011	4.55486	2.09901e-06
PROCESSING TIME
	Volume (mL)
Resin type	Sample volume	Wash buffer (X2)	Elution buffer	Total buffer volume
Affinity resin	50	72	120	242
Crude lysate column	50	100	25	175
Resin "teabag"	50	1080	252	1382
Magnetic beads	50	360	90	500
Affinity membrane	50	70	20	140
	Recommended flow rates
Resin type	Sample loading	Wash (X2)	Elution
Affinity resin	2-10 column volumes/hr (for 12 mL column volume, it would be ~24 ml/hr)	10-20 column volumes/hr (with column volume of 12 mL it would be ~120 mL/hr)	2-10 column volumes/hr (for 12 mL column volume, it would be ~24 ml/hr)
Crude lysate column	3 ml/min	5 mL/min	3 ml/min
	Time required (hours)
Resin type	Without harvesting	With harvesting
Affinity resin	47.2667	7.68333
Crude lysate column	6.02778	0.75
Resin "teabag"	3	3
Magnetic beads	1	1
Affinity membrane	0.5	0.5
