## Supplementary data 2 for "Theoretical design of a space bioprocessing system to produce recombinant proteins"

### Sheet: ESM
DESIGN	COMPONENTS	Quantity	Disposable (Y/N)	ESM
				M^ESM	V^ESM	P^ESM	C^ESM	CS^ESM	W^ESM	WD^ESM	ESM (Total)
CONVERSION FACTOR				1	215.5	87	146	0.79	0.12	0.83
1	ROTEA	1	N	20	21.55	43.5	73	0	0	0	158.05
	1 L cell bag	6	Y	30	38.79	0	0	0	0	24.9	93.69
	ROTEA cartridge	1	Y	12	86.2	0	0	0	0	9.96	108.16
	Bead beater	1	Y	0.3	0.023705	0.0001044	0.0001752	0	0	0.249	0.572985
	Purification buffers	1	Y	4.228	0.431	0	0	0	0	3.50924	8.16824
	Affinity beads	1	Y	7.2	0.7758	0	0	9.638	24.624	5.976	48.2138
	Tubings, Luers, etc	1	Y	10	21.55	0	0	0	0	8.3	39.85
	Total	12		83.728	169.321	43.5001	73.0002	9.638	24.624	52.8942	460
2	Controller	1	N	8.5	5.8185	41.76	70.08	0	0	0	126.159
	TFF	1	Y	12	1.27145	0	0	0	0	9.96	23.2314
	1 L cell bag	5	Y	25	32.325	0	0	0	0	20.75	78.075
	Bead beater	1	Y	0.3	0.023705	0.0001044	0.0001752	0	0	0.249	0.572985
	Purification column	1	Y	0.4	0.0431	0	0	0.316	0	0.332	1.0911
	Perfusion system	1	N	4.1	1.53005	0.174	0.292	0	0	0	6.09605
	Pump	1	N	8.5	3.448	22.62	37.96	0	0	0	72.528
	Purification buffers	1	Y	4.228	0.431	0	0	0	1.5	3.50924	9.66824
	Tubings, Luers, etc	1	Y	10	21.55	0	0	0	0	8.3	39.85
	Total	13		73.028	66.4408	64.5541	108.332	0.316	1.5	43.1002	360
3	Controller	1	N	8.5	5.8185	41.76	70.08	0	0	0	126.159
	TFF	1	Y	12	1.27145	0	0	0	0	9.96	23.2314
	1 L cell bag	3	Y	15	19.395	0	0	0	0	12.45	46.845
	Bead beater	1	Y	0.3	0.023705	0.0001044	0.0001752	0	0	0.249	0.572985
	Affinity belt system	1	Y	50	107.75	1.566	2.628	0	0	41.5	203.444
	Pump	1	N	8.5	3.448	22.62	37.96	0	0	0	72.528
	Purification buffers	1	Y	4.228	0.431	0	0	0	0.84	3.50924	9.00824
	Tubings, Luers, etc	1	Y	10	21.55	0	0	0	0	8.3	39.85
	Total	10		108.528	159.688	65.9461	110.668	0	0.84	75.9682	520

### Sheet: Design 1
Centrifuge	Based on Thermo-Fisher Rotea
Property	Value	Notes	Source
Mass (kg)	20		https://www.thermofisher.com/us/en/home/clinical/cell-gene-therapy/manufacturing-solutions/rotea-counterflow-centrifugation-system/specifications.html
Dimensions	30”x11.4”x20”	With bag poles	https://www.thermofisher.com/us/en/home/clinical/cell-gene-therapy/manufacturing-solutions/rotea-counterflow-centrifugation-system/specifications.html
Volume (m^3)	0.1	Assumed to be a box	LxWxH
Voltage (V AC)	100		https://assets.thermofisher.com/TFS-Assets/LSG/manuals/MAN0018908_CTSRoteaCounterflowCentrifugationSystem_UG.pdf
Current (A)	5	Maximum	https://assets.thermofisher.com/TFS-Assets/LSG/manuals/MAN0018908_CTSRoteaCounterflowCentrifugationSystem_UG.pdf
Wattage (kW)	0.5	Maximum	Calculated from P=IV
Rotea Cartridge	Based on Thermo-Fisher Rotea Cartridge
Property	Value	Notes	Source
Mass (kg)	0.12	Assumed equvalent mass to TFF
Dimensions	10”x3”x8”	Estimate based off dimensions of Rotea	https://www.thermofisher.com/us/en/home/clinical/cell-gene-therapy/manufacturing-solutions/rotea-counterflow-centrifugation-system/specifications.html
Volume (m^3)	0.004	Assumed to be a box	LxWxH
Voltage (V AC)
Current (A)
Wattage (kW)
1 L cell bag	Based on VueLife® "HP" Series Bags
Property	Value	Notes	Source
Mass (kg)	0.05	Assumed to be 50 g	https://www.packagingdigest.com/flexible-packaging/premarked-bag-film-optimizes-tare-weight-determination
Dimensions	298 cm^2 x 1 cm	Assume 1 cm height	https://www.celltherapy.saint-gobain.com/products/cell-culture-processing-bags/vuelife-hp-series
Volume (m^3)	0.0003	Assume 1 cm height	https://www.cytivalifesciences.com/en/us/shop/bioprocessing-filtration/tangential-flow-filtration/single-use-hollow-fiber-cartridges/readytoprocess-single-use-hollow-fiber-cartridges-for-microfiltration-p-00068
Bead beater	Based on OmniLyse® Bead Beater
Property	Value	Notes	Source
Mass (kg)	0.003		https://www.ncbi.nlm.nih.gov/pmc/articles/PMC3147885/
Dimensions
Volume (m^3)	1.1e-06		https://www.ncbi.nlm.nih.gov/pmc/articles/PMC3147885/
Voltage (V DC)	6		https://www.ncbi.nlm.nih.gov/pmc/articles/PMC3147885/
Current (A)	0.0002		https://www.ncbi.nlm.nih.gov/pmc/articles/PMC3147885/
Wattage (kW)	1.2e-06		P=IV
Purification Buffer	Based on MOPS Media (assume acetate produced insitu)
Property	Value	Notes	Source
Mass (kg)	0.04228	2.38 g Imidazole, 5.6g HEPES, 34.3g NaCl	From purification buffers in Figure2,3 models
Dimensions	0
Volume (m^3)	2e-05	Assuming same density as NaCl (2.16 g/cm^3)	https://en.wikipedia.org/wiki/Sodium_chloride
Affinity Beads	Based on batch resin purification
Property	Value	Notes	Source
Mass (kg)	0.072	Assuming 1 mL of packed resin is shipped in a 50% slurry weighing 2 g
Dimensions
Volume (m^3)	3.6e-05	Based on the binding affinity (5-10 mg/mL) of the resin used in the paper for purification from uncleared E. coli lysate	https://www.bio-rad.com/webroot/web/html/lsr/products/chromatography/category_overlay/global/chrom_size_sel_guide.html
Voltage (V DC)
Current (A)
Wattage (kW)
Tubing, Luers, etc
Property	Value	Notes
Mass (kg)	0.1	Assumed
Dimensions	0
Volume (m^3)	0.001	Assumed

### Sheet: Design 2
Controller	Based on Applikon my-Control
Property	Value	Notes	Source
Mass (kg)	8.5		https://www.applikon-biotechnology.com/en/products/process-control/my-control/
Dimensions	13.8"x7.5"x15.7"		https://www.applikon-biotechnology.com/en/products/process-control/my-control/
Volume (m^3)	0.027	Assumed to be a box	LxWxH
Voltage (V AC)	115		https://www.applikon-biotechnology.com/en/products/process-control/my-control/
Current (A)	4.2		https://www.applikon-biotechnology.com/en/products/process-control/my-control/
Wattage (kW)	0.48		https://www.applikon-biotechnology.com/en/products/process-control/my-control/
TFF	Based on Sterile ReadyToProcess Hollow Fiber Cartridge, 0.1 µm, 1 mm i.d. fiber, size 4 × 2 M housing, AdvantaPure tubing
Property	Value	Notes	Source
Mass (kg)	0.12	Assumed density at 2000 kg/m^3
Dimensions	1.9x65 cm	Added 1 inch to each side of bed to account for lures	https://www.cytivalifesciences.com/en/us/shop/bioprocessing-filtration/tangential-flow-filtration/single-use-hollow-fiber-cartridges/readytoprocess-single-use-hollow-fiber-cartridges-for-microfiltration-p-00068
Volume (m^3)	5.9e-05		https://www.cytivalifesciences.com/en/us/shop/bioprocessing-filtration/tangential-flow-filtration/single-use-hollow-fiber-cartridges/readytoprocess-single-use-hollow-fiber-cartridges-for-microfiltration-p-00068
Voltage (V DC)
Current (A)
Wattage (kW)
1L cell bag	Based on VueLife® "HP" Series Bags
Property	Value	Notes	Source
Mass (kg)	0.05	Assumed to be 50 g	https://www.packagingdigest.com/flexible-packaging/premarked-bag-film-optimizes-tare-weight-determination
Dimensions	298 cm^2 x 1 cm	Assume 1 cm height	https://www.celltherapy.saint-gobain.com/products/cell-culture-processing-bags/vuelife-hp-series
Volume (m^3)	0.0003	Assume 1 cm height	https://www.cytivalifesciences.com/en/us/shop/bioprocessing-filtration/tangential-flow-filtration/single-use-hollow-fiber-cartridges/readytoprocess-single-use-hollow-fiber-cartridges-for-microfiltration-p-00068
Bead beater	Based on OmniLyse® Bead Beater
Property	Value	Notes	Source
Mass (kg)	0.003		https://www.ncbi.nlm.nih.gov/pmc/articles/PMC3147885/
Dimensions
Volume (m^3)	1.1e-06		https://www.ncbi.nlm.nih.gov/pmc/articles/PMC3147885/
Voltage (V DC)	6		https://www.ncbi.nlm.nih.gov/pmc/articles/PMC3147885/
Current (A)	0.0002		https://www.ncbi.nlm.nih.gov/pmc/articles/PMC3147885/
Wattage (kW)	1.2e-06		P=IV
Purification column	Based on Cytiva 5ml HisTrap HP His tag protein purification columns
Property	Value	Notes	Source
Mass (kg)	0.004	Assumed density at 2000 kg/m^3
Dimensions (mm)	14x50 mm	Assumed it is 2x bed dimensions	https://www.cytivalifesciences.com/en/us/shop/chromatography/resins/affinity-tagged-protein/histrap-hp-histidine-tagged-protein-purification-columns-p-00250
Volume (m^3)	2e-06	Assumed it is 2x bed dimensions	https://www.cytivalifesciences.com/en/us/shop/chromatography/resins/affinity-tagged-protein/histrap-hp-histidine-tagged-protein-purification-columns-p-00250
Perfusion System	Based on Automate Scientific Perfusion System and ValveLink8.2 Perfusion Controller
Property	Value	Notes	Source
Mass (kg)	4.1	1.5 lbs for controller, 1 lb for transformer, 5lb +2 lbfor system	Communication with company
Dimensions		Controller 9.28” x 1.6” x 5.13” , stands 6" x 9" x 24", box 13.2" x 2.2" x 2.2" = 76.2 + 1296+ 64
Volume (m^3)	0.0071
Voltage (V DC)	12		Communication with company
Current (A)	0.17	P=VI
Wattage (kW)	0.002	Based on power needed from Controller	https://autom8.com/wp-content/uploads/2016/07/ValveBank.pdf
Pump	Based on Masterflex L/S® Digital Drive with Easy-Load® 3 Pump Head for Precision Tubing; 115/230 VAC # HV-77921-65
Property	Value	Notes	Source
Mass (kg)	8.5		https://www.masterflex.com/i/masterflex-l-s-digital-drive-with-easy-load-3-pump-head-for-precision-tubing-600-rpm-115-230-vac/7792165
Dimensions	8.3"x8.5"x13.9"		https://www.masterflex.com/i/masterflex-l-s-digital-drive-with-easy-load-3-pump-head-for-precision-tubing-600-rpm-115-230-vac/7792165
Volume (m^3)	0.016	Assumed to be a box	LxWxH
Voltage (V AC)	115		https://www.masterflex.com/i/masterflex-l-s-digital-drive-with-easy-load-3-pump-head-for-precision-tubing-600-rpm-115-230-vac/7792165
Current (A)	2.2		https://www.masterflex.com/i/masterflex-l-s-digital-drive-with-easy-load-3-pump-head-for-precision-tubing-600-rpm-115-230-vac/7792165
Wattage (kW)	0.26		https://www.masterflex.com/i/masterflex-l-s-digital-drive-with-easy-load-3-pump-head-for-precision-tubing-600-rpm-115-230-vac/7792165
Purification Buffer	Based on MOPS Media (assume acetate produced insitu)
Property	Value	Notes	Source
Mass (kg)	0.04228	2.38 g Imidazole, 5.6g HEPES, 34.3g NaCl	From purification buffers in process optimization analysis
Dimensions	0
Volume (m^3)	2e-05	Assuming same density as NaCl (2.16 g/cm^3)	https://en.wikipedia.org/wiki/Sodium_chloride
Tubing, Luers, etc
Property	Value	Notes
Mass (kg)	0.1	Assumed
Dimensions	0
Volume (m^3)	0.001	Assumed

### Sheet: Design 3
Controller	Based on Applikon my-Control
Property	Value	Notes	Source
Mass (kg)	8.5		https://www.applikon-biotechnology.com/en/products/process-control/my-control/
Dimensions	13.8"x7.5"x15.7"		https://www.applikon-biotechnology.com/en/products/process-control/my-control/
Volume (m^3)	0.027	Assumed to be a box	LxWxH
Voltage (V AC)	115		https://www.applikon-biotechnology.com/en/products/process-control/my-control/
Current (A)	4.2		https://www.applikon-biotechnology.com/en/products/process-control/my-control/
Wattage (kW)	0.48		https://www.applikon-biotechnology.com/en/products/process-control/my-control/
TFF	Based on Sterile ReadyToProcess Hollow Fiber Cartridge, 0.1 µm, 1 mm i.d. fiber, size 4 × 2 M housing, AdvantaPure tubing
Property	Value	Notes	Source
Mass (kg)	0.12	Assumed density at 2000 kg/m^3
Dimensions	1.9x65 cm	Added 1 inch to each side of bed to account for lures	https://www.cytivalifesciences.com/en/us/shop/bioprocessing-filtration/tangential-flow-filtration/single-use-hollow-fiber-cartridges/readytoprocess-single-use-hollow-fiber-cartridges-for-microfiltration-p-00068
Volume (m^3)	5.9e-05		https://www.cytivalifesciences.com/en/us/shop/bioprocessing-filtration/tangential-flow-filtration/single-use-hollow-fiber-cartridges/readytoprocess-single-use-hollow-fiber-cartridges-for-microfiltration-p-00068
Voltage (V DC)
Current (A)
Wattage (kW)
1L cell bag	Based on VueLife® "HP" Series Bags
Property	Value	Notes	Source
Mass (kg)	0.05	Assumed to be 50 g	https://www.packagingdigest.com/flexible-packaging/premarked-bag-film-optimizes-tare-weight-determination
Dimensions	298 cm^2 x 1 cm	Assume 1 cm height	https://www.celltherapy.saint-gobain.com/products/cell-culture-processing-bags/vuelife-hp-series
Volume (m^3)	0.0003	Assume 1 cm height	https://www.cytivalifesciences.com/en/us/shop/bioprocessing-filtration/tangential-flow-filtration/single-use-hollow-fiber-cartridges/readytoprocess-single-use-hollow-fiber-cartridges-for-microfiltration-p-00068
Bead beater	Based on OmniLyse® Bead Beater
Property	Value	Notes	Source
Mass (kg)	0.003		https://www.ncbi.nlm.nih.gov/pmc/articles/PMC3147885/
Dimensions
Volume (m^3)	1.1e-06		https://www.ncbi.nlm.nih.gov/pmc/articles/PMC3147885/
Voltage (V DC)	6		https://www.ncbi.nlm.nih.gov/pmc/articles/PMC3147885/
Current (A)	0.0002		https://www.ncbi.nlm.nih.gov/pmc/articles/PMC3147885/
Wattage (kW)	1.2e-06		P=IV
Affinity belt system	Based on
Property	Value	Notes	Source
Mass (kg)	0.5	Assumed
Dimensions
Volume (m^3)	0.005	Assumed
Voltage (V DC)	12	Assumed a strong 12V electric Motor	https://www.transmotec.com/product/jd3-24135-cvc/?c=usd&gclid=CjwKCAjwxo6IBhBKEiwAXSYBsyMYQyQpTbjEZi9gg4sCIgpgge5-2pYBjAuvE3v6nvWWiFmRIyPA5hoC6awQAvD_BwE
Current (A)	2	Assumed a strong 12V electric Motor	https://www.transmotec.com/product/jd3-24135-cvc/?c=usd&gclid=CjwKCAjwxo6IBhBKEiwAXSYBsyMYQyQpTbjEZi9gg4sCIgpgge5-2pYBjAuvE3v6nvWWiFmRIyPA5hoC6awQAvD_BwE
Wattage (kW)	0.018	Assumed a strong 12V electric Motor	https://www.transmotec.com/product/jd3-24135-cvc/?c=usd&gclid=CjwKCAjwxo6IBhBKEiwAXSYBsyMYQyQpTbjEZi9gg4sCIgpgge5-2pYBjAuvE3v6nvWWiFmRIyPA5hoC6awQAvD_BwE
Pump	Based on Masterflex L/S® Digital Drive with Easy-Load® 3 Pump Head for Precision Tubing; 115/230 VAC # HV-77921-65
Property	Value	Notes	Source
Mass (kg)	8.5		https://www.masterflex.com/i/masterflex-l-s-digital-drive-with-easy-load-3-pump-head-for-precision-tubing-600-rpm-115-230-vac/7792165
Dimensions	8.3"x8.5"x13.9"		https://www.masterflex.com/i/masterflex-l-s-digital-drive-with-easy-load-3-pump-head-for-precision-tubing-600-rpm-115-230-vac/7792165
Volume (m^3)	0.016	Assumed to be a box	LxWxH
Voltage (V AC)	115		https://www.masterflex.com/i/masterflex-l-s-digital-drive-with-easy-load-3-pump-head-for-precision-tubing-600-rpm-115-230-vac/7792165
Current (A)	2.2		https://www.masterflex.com/i/masterflex-l-s-digital-drive-with-easy-load-3-pump-head-for-precision-tubing-600-rpm-115-230-vac/7792165
Wattage (kW)	0.26		https://www.masterflex.com/i/masterflex-l-s-digital-drive-with-easy-load-3-pump-head-for-precision-tubing-600-rpm-115-230-vac/7792165
Purification Buffer	Based on MOPS Media (assume acetate produced insitu)
Property	Value	Notes	Source
Mass (kg)	0.04228	2.38 g Imidazole, 5.6g HEPES, 34.3g NaCl	From purification buffers in process optimization analysis
Dimensions	0
Volume (m^3)	2e-05	Assuming same density as NaCl (2.16 g/cm^3)	https://en.wikipedia.org/wiki/Sodium_chloride
Tubing, Luers, etc
Property	Value	Notes
Mass (kg)	0.1	Assumed
Dimensions	0
Volume (m^3)	0.001	Assumed
